# DPAC: a tool for Differential Poly(A) Site usage from poly(A)–targeted RNAseq data

**DOI:** 10.1101/531590

**Authors:** Andrew Routh

## Abstract

Poly(A)-tail targeted RNAseq approaches, such as 3’READS, PAS-seq and Poly(A)-ClickSeq, are becoming popular alternatives to random-primed RNAseq for simplified gene expression analyses as well as to measure changes in poly(A) site usage. We and others have recently demonstrated that these approaches perform similarly to other RNAseq strategies, while saving on the volume of sequencing data required and providing a simpler library synthesis strategy. Here, we present DPAC; a streamlined pipeline for the preprocessing of poly(A)-tail targeted RNAseq data, mapping of poly(A)-sites and poly(A) clustering, and determination of differential poly(A) site usage using DESeq2. Changes in poly(A) site usage is simultaneously used to report differential gene expression, differential terminal exon usage and alternative polyadenylation (APA).
