## Supplementary material for "DPAC: a tool for Differential Poly(A) Site usage from poly(A)–targeted RNAseq data": DPAC software; Scripts, Manual and TestData: MetaData.HeLa.txt

#sample	treatment	datafile	comment
Ctrl_1	Wt	SRR5262330.fastq.gz	MiSeq
Ctrl_2	Wt	SRR5262328.fastq.gz	MiSeq
Ctrl_3	Wt	SRR5262326.fastq.gz	MiSeq
CF1_1	CF1KD	SRR5262336.fastq.gz	MiSeq
CF1_2	CF1KD	SRR5262334.fastq.gz	MiSeq
CF1_3	CF1KD	SRR5262332.fastq.gz	MiSeq
